# The coordinated action of UFMylation and ribosome-associated quality control pathway clears arrested nascent chains at the endoplasmic reticulum

**DOI:** 10.1101/2025.01.17.633636

**Authors:** Milica Mihailovic, Aleksandra S Anisimova, Bu Erte, Ni Zhan, Ioanna Styliara, Yasin Dagdas, G Elif Karagöz

**Author notes:** equal contribution (Milica Mihailovic, Aleksandra S Anisimova).

## Abstract

Clearance of incomplete nascent polypeptides resulting from ribosomal stalling is essential for protein homeostasis. While ribosome-associated quality control (RQC) mechanisms that degrade these polypeptides are well-characterized in the cytosol, how stalled endoplasmic reticulum (ER)-bound ribosomes are cleared remains poorly understood. Stalled ER-bound ribosomes are marked by ubiquitin-fold modifier 1 (UFM1) on large ribosomal subunit protein RPL26, but the precise function and regulation of this process are unclear. Here, we demonstrate that canonical RQC factors associate with ribosomes stalled at the ER. Functional cellular assays using ER-targeted stalling reporters reveal that while ribosome splitting is a prerequisite for UFMylation of RPL26, the UFMylation persists without late RQC components that are involved in the clearance of arrested nascent chains (NEMF and LTN1). The UFM1 E3 ligase complex binds to and UFMylates the 60S-peptidyl-tRNA complex and, in concert with the canonical RQC pathway, facilitates the clearance of arrested polypeptides. Our findings reveal that UFMylation acts to maintain translational integrity at the ER.
