## Supplemental Table 2 for "The coordinated action of UFMylation and ribosome-associated quality control pathway clears arrested nascent chains at the endoplasmic reticulum"

### Sheet: sgRNAs
Dual-sgRNA_hU6-mU6
Gene name	sgRNA sequence
PELO	CACCCTGGCCAAGAAGCAGT
PELO	CTGTTCATAGAACCGCTCCA
LTN1	ACGTGTACTTGGTAATACGT
LTN1	CTATCAACTGTGATTCGTGA
NEMF	CTAGACGGCATCATATTCTT
NEMF	GCTACACTTTTACTTGAATC
ASCC3	TTTTAGATTTGGGCCTGACA
ASCC3	GAAGGACTCTGTTGGTCACA
ZNF598	CCGATGACACGTCGCACCGT
ZNF598	GAAAGGTGTACGCATTGTAC
UFM1	CGACGTCAGCGTGATCTTAA
UFM1	ACACTTTGTACGGCAGCCGT
ANKZF1	GCTATACGGTTCGGGCCAAG
ANKZF1	TCAAACAGGGAGATCGACGC
ANKZF1	GAGAAGTTGAGCCGACCCCC
ANKZF1	GGGAACATTATAAGCTTGAC
pSpCas9 (BB)-2A-GFP (PX458)
Gene name	sgRNA sequence
UFM1	CTTTAAGATCACGCTGACGT

### Sheet: Primers
Primer name	Primer sequence 5'-3'
HindIII_UFM1_N_HAs_F	ACTTACAAGCTTCGCTCTTCATCCGACTACCC
XhoI_UFM1_N_HAs_R	ACTTACCTCGAGCAGAACCTGGTCCACCTGTC
pMK344_oligo_HindIII_XbaI_F	AGCTTGATATCGCCACCTTGAAAAAGCCT
pMK344_oligo_HindIII_XbaI_R	CTAGAGGCTTTTTCAAGGTGGCGATATCA
BamHI_UFM1_N-HA	GACAAGGGATCCACTATGTCGAAGGTTTCCTTTAAGATCAC
SalI_UFM1_N-HA	GATACCGTCGACGGTGGTGCCGGAATGAATCC
KS_F	CTCGAGGTCGACGGTATCG
P2A_3xFLAG_BamHI_R	CATAGTGGATCCCTTGTCATCGTCATCCTTGTAATCGATGTCATGATCTTTATAATCACCGTCATGGTCTTTGTAGTCGCTAGGTCCAGGGTTCTCCTCC
3xFLAG_pMK347_F	GGCTGGAGACGTGGAGGAGAACCCTGGACCTAGCGACTACAAAGACCATGACGGTGATTATAAAGATCATGACATCGATTACAAGGATGACGATGACAAGG
3xFLAG_pMK347_R	GATCCCTTGTCATCGTCATCCTTGTAATCGATGTCATGATCTTTATAATCACCGTCATGGTCTTTGTAGTCGCTAGGTCCAGGGTTCTCCTCCACGTCTCC
UFM1_gRNA_517_PAM_mut_F	GTCAGACCCACGGCTGCCGTAC
UFM1_gRNA_517_PAM_mut_R	GTCAGCGTGATCTTAAAGGAAACC
hsUFM1_HAs_F	TTTCAGGCAGTGCGTTGGAT
hsUFM1_HAs_R	TGTTGGAAAGGCTCGGATCA
HygR_F	GCCGTCTGGACCGATGG
BSDR_F	GGCAGTTGGGATTCGTGAATTG

### Sheet: Antibodies
Antibody target	Species	Clonality	Company	Cat. No.	Dilution for WB
UFM1	Rabbit	Monoclonal	Abcam	ab109305	1:2000
eEF2	Rabbit	Polyclonal	Proteintech	20107-1-AP	1:10000
FLAG	Mouse	Monoclonal	Sigma	F1804-5MG	1:2000
GFP	Mouse	Monoclonal	Roche	11814460001	1:1000
LTN1	Rabbit	Polyclonal	Proteintech	28452-1-AP	1:2000
RPL26	Rabbit	Polyclonal	Abcam	ab59567	1:3000
RPS10	Rabbit	Monoclonal	Abcam	ab151550	1:1000
UFL1	Rabbit	Polyclonal	Proteintech	26087-1-AP	1:1000
UGPase	Rabbit	Polyclonal	Agrisera	AS14 2813	1:3000

### Sheet: Arabidopsis thaliana mutants
Experimental Model	Gene	Source	Accession Number	T-DNA Insertion Lines
Arabidopsis thaliana	ascc3	NASC	AT5G61140	SALK_116847C
Arabidopsis thaliana	pelota	NASC	AT4G27650	SAIL_881_B10
Arabidopsis thaliana	nemf	NASC	AT5G49930	SALK_090319
Arabidopsis thaliana	ltn1	NASC	AT5G58410	SALK_098351C
